# Destabilization of mRNAs enhances competence to initiate meiosis in mouse spermatogenic cells

**DOI:** 10.1101/2023.09.20.557439

**Authors:** Natalie G. Pfaltzgraff, Bingrun Liu, Dirk G. de Rooij, David C. Page, Maria M. Mikedis

## Abstract

The specialized cell cycle of meiosis transforms diploid germ cells into haploid gametes. In mammals, diploid spermatogenic cells acquire the competence to initiate meiosis in response to retinoic acid. Previous mouse studies revealed that MEIOC interacts with RNA-binding proteins YTHDC2 and RBM46 to repress mitotic genes and promote robust meiotic gene expression in spermatogenic cells that have initiated meiosis. Here, we used the enhanced resolution of scRNA-seq, and bulk RNA-seq of developmentally synchronized spermatogenesis, to define how MEIOC molecularly supports early meiosis in spermatogenic cells. We demonstrate that MEIOC mediates transcriptomic changes before meiotic initiation, earlier than previously appreciated. MEIOC, acting with YTHDC2 and RBM46, destabilizes its mRNA targets, including transcriptional repressors *E2f6* and *Mga*, in mitotic spermatogonia. MEIOC thereby derepresses E2F6- and MGA-repressed genes, including *Meiosin* and other meiosis-associated genes. This confers on spermatogenic cells the molecular competence to, in response to retinoic acid, fully activate transcriptional regulator STRA8-MEIOSIN, required for the meiotic G1/S phase transition and meiotic gene expression. We conclude that in mice, mRNA decay mediated by MEIOC-YTHDC2-RBM46 enhances the competence of spermatogenic cells to initiate meiosis.

**SUMMARY STATEMENT:** RNA-binding complex MEIOC-YTHDC2-RBM46 destabilizes its mRNA targets, including transcriptional repressors. This activity facilitates the retinoic acid-dependent activation of *Meiosin* gene expression and transition into meiosis.
