## Supplementary material for "Destabilization of mRNAs enhances competence to initiate meiosis in mouse spermatogenic cells": Table S5

### Sheet: Description
Table S5: Associated cell cycle phase of MEIOC-downregulated genes
Gene:cell cycle phase pairings are based on gene list from Hsiao et al., 2020, Supplemental File S1.
Tab Name	Relevant Figure panels	Description
1. pL lS cluster	Figure 1F	MEIOC-downregulated genes from the preleptotene in late S phase (pL lS) cluster that are annotated under GO term "mitotic cell cycle" and whose expression is associated with a specific cell cycle phase. (Genes whose expression is not associated with a specific cell cycle phase are excluded from this list)
2. L cluster	Figure 1F	MEIOC-downregulated genes from the leptotene (L) cluster that are annotated under GO term "mitotic cell cycle" and whose expression is associated with a specific cell cycle phase. (Genes whose expression is not associated with a specific cell cycle phase are excluded from this list)
3. Z cluster	Figure 1F	MEIOC-downregulated genes from the zygotene (Z) cluster that are annotated under GO term "mitotic cell cycle" and whose expression is associated with a specific cell cycle phase. (Genes whose expression is not associated with a specific cell cycle phase are excluded from this list)

### Sheet: 1. pL lS cluster
PHASE	Gene.name
M	Anln
G2	Anln
M	Birc5
S	Calm2
G2	Ccna2
M	Ccna2
M	Ccnb2
G1/S	Cdc25a
M	Cdc27
S	Cdca5
G2	Cdca8
G2	Cdk1
M	Cenpa
M	Ckap2
G2	Ckap2
M	Cks1b
M	Cks2
M	Cntrob
M	Foxm1
G1/S	Hras
G2	Kif11
M	Kif14
M	Kif20b
G2	Kif20b
G2	Kif22
M	Kif2c
G2	Lmnb1
S	Mastl
G1/S	Mcm6
M	Mki67
G1/S	Msh2
G2	Ndc80
M	Nusap1
G2	Nusap1
M/G1	Ppp2r2a
M/G1	Rad21
G2	Ska3
M	Trip13
G2	Tubb5
M	Tubb4b
G2	Tubb4b
G2	Ube2c
M	Ywhah

### Sheet: 2. L cluster
PHASE	Gene.name
M	Anln
G2	Anln
M	Anp32b
M	Aurka
M	Birc5
G2	Bora
S	Calm2
G2	Ccna2
M	Ccna2
M	Ccnb2
G1/S	Ccne2
G2	Ccnf
M	Cdc20
M	Cdc27
G2	Cdca8
G2	Cdk1
M	Cenpa
M	Cenpe
M	Cenpf
M	Cit
M	Ckap2
G2	Ckap2
M	Cks1b
M	Cks2
M	E2f5
G2	Espl1
M	Foxm1
G1/S	Hras
G2	Kif11
M	Kif14
M	Kif20b
G2	Kif20b
G2	Kif22
G2	Kif23
M	Kif2c
G2	Kifc1
G2	Kifc5b
G2	Lmnb1
S	Mastl
G1/S	Mcm2
M	Mki67
G1/S	Msh2
G2	Ncaph
G2	Ndc80
M	Nek2
G1/S	Npat
M	Nusap1
G2	Nusap1
M/G1	Pbk
M	Pbk
S	Phip
M	Plk1
M/G1	Ppp2r2a
M/G1	Rad21
G2	Ska3
G2	Smc4
M	Spag5
M	Sptbn1
M	Tacc3
M	Tpx2
M	Trip13
M	Ttk
G2	Tubb5
M	Tubb4b
G2	Tubb4b
G2	Ube2c
M	Usp16
M	Ywhah

### Sheet: 3. Z cluster
PHASE	Gene.name
M	Anln
G2	Anln
M	Birc5
S	Brca1
M	Bub1
G2	Ccna2
M	Ccna2
G1/S	Ccne2
G2	Ccnf
G1/S	Cdc25a
G2	Cdc25c
S	Cdc45
S	Cdc7
G2	Cdca8
M	Cenpa
M	Cenpe
M	Cenpf
M	Cep55
M	Cks1b
G1/S	Clspn
M	Ect2
S	Ezh2
G2	Kif11
M	Kif20b
G2	Kif20b
G2	Kif23
M	Kif2c
G2	Kifc1
S	Mastl
S	Mbd4
M	Mcm4
G1/S	Mcm4
G1/S	Mcm6
M	Mki67
G1/S	Msh2
G1/S	Nasp
M	Ncapd2
G2	Ndc80
G2	Nipbl
G1/S	Npat
G2	Numa1
M	Nusap1
G2	Nusap1
M/G1	Pbk
M	Pbk
G1/S	Pcna
S	Phip
M	Plk1
M	Ppp1r10
M/G1	Rad21
S	Rad51
G2	Ska3
M	Sptbn1
S	Top2a
G2	Top2a
M	Tpx2
G2	Tubb5
M	Tubb4b
G2	Tubb4b
G2	Ube2c
M	Usp16
