## Supplementary material for "Destabilization of mRNAs enhances competence to initiate meiosis in mouse spermatogenic cells": Table S8

### Sheet: Description
Table S8: Number of cells per scRNA-seq cluster in P15 testes
Tab Name	Relevant Figure panels	Description
No. per cell cycle phase	Figure S1C	No. cells per cluster, by cell cycle phase and genotype.
No. per biological replicate	Figure S1D	No. cell per cluster, per biological replicate

### Sheet: No. per cell cycle phase
Celltype	WT			Meioc KO
	G1	S	G2/M	G1	S	G2/M
Undiff	498	115	117	499	172	125
A1-4	11	591	503	6	607	549
In/B	5	1194	667	0	879	540
B G2/M	31	4	588	24	4	487
pL G1	509	172	10	571	284	25
pL eS	4	391	0	5	491	2
pL lS	9	906	22	9	1057	202
L	3	622	237	1	20	1291
Z	135	145	1244	1	53	575
P	62	4	664	0	1	235
Mut	0	1*	3*	2	141	288
Germ UA	75	222	183	64	185	209
Sert	658	60	129	658	55	109
Ley	606	3	10	560	4	7
Myoid	1013	12	12	1273	13	21
Endoth	77	7	3	106	4	12
Macro	66	8	8	75	16	12
Soma UA	15	0	0	8	1	0
*The assignment of 4 wild-type cells to the Mut cluster was considered to be a scRNA-seq artifact and these cells were excluded from subsequent analysis.

### Sheet: No. per biological replicate
Celltype	WT_rep1	WT_rep2	KO_rep1	KO_rep2
Undiff	320	410	374	422
A1-4	414	691	528	634
In/B	725	1141	566	853
B G2/M	332	291	231	284
pL G1	394	297	524	356
pL eS	214	181	305	193
pL lS	449	488	736	532
L	296	566	693	619
Z	436	1088	270	359
P	306	424	123	113
Mut	1*	3*	288	143
Germ UA	144	336	182	276
Sert	522	325	474	348
Ley	262	357	250	321
Myoid	522	515	691	616
Endoth	37	50	46	76
Macro	26	56	34	69
Soma UA	8	7	3	6
*The assignment of 4 wild-type cells to the Mut cluster was considered to be a scRNA-seq artifact and these cells were excluded from subsequent analysis.
